# Metabolite profiling of human renal cell carcinoma reveals tissue-origin dominance in nutrient availability

**DOI:** 10.1101/2023.12.24.573250

**Authors:** Keene L. Abbott, Ahmed Ali, Bradley I. Reinfeld, Amy Deik, Sonu Subudhi, Madelyn D. Landis, Rachel A. Hongo, Kirsten L. Young, Tenzin Kunchok, Christopher S. Nabel, Kayla D. Crowder, Johnathan R. Kent, Maria Lucia L. Madariaga, Rakesh K. Jain, Kathryn E. Beckermann, Caroline A. Lewis, Clary B. Clish, Alexander Muir, W. Kimryn Rathmell, Jeffrey C. Rathmell, Matthew G. Vander Heiden

## Abstract

The tumor microenvironment is a determinant of cancer progression and therapeutic efficacy, with nutrient availability playing an important role. Although it is established that the local abundance of specific nutrients defines the metabolic parameters for tumor growth, the factors guiding nutrient availability in tumor compared to normal tissue and blood remain poorly understood. To define these factors in renal cell carcinoma (RCC), we performed quantitative metabolomic and comprehensive lipidomic analyses of tumor interstitial fluid (TIF), adjacent normal kidney interstitial fluid (KIF), and plasma samples collected from patients. TIF nutrient composition closely resembles KIF, suggesting that tissue-specific factors unrelated to the presence of cancer exert a stronger influence on nutrient levels than tumor-driven alterations. Notably, select metabolite changes consistent with known features of RCC metabolism are found in RCC TIF, while glucose levels in TIF are not depleted to levels that are lower than those found in KIF. These findings inform tissue nutrient dynamics in RCC, highlighting a dominant role of non-cancer driven tissue factors in shaping nutrient availability in these tumors.
