## Supplemental Table 1 for "Metabolite profiling of human renal cell carcinoma reveals tissue-origin dominance in nutrient availability"

### Sheet: Polar metabolites
Patient ID	Histology	Histological grade	Plasma	KIF	TIF
170	clear cell	G3	x	yes	yes
195	collision clear cell-papillary RCC	G4	x	yes	yes
208	chromophobe	n/a	x	yes	yes
212	papillary	G2	x	yes	yes
213	clear cell	G4	x	yes	yes
216	onocytoma	n/a	x	yes	yes
217	unclassified	G1	x	yes	yes
218	clear cell	G3	x	yes	yes
219	clear cell	G1	x	yes	yes
220	clear cell	G3	x	yes	yes
225	clear cell	G3	x	yes	yes
226	papillary	G2	x	yes	x
227	clear cell	G3	x	yes	yes
228	clear cell	G2	x	yes	yes
229	clear cell	G2	x	yes	yes
231	clear cell	G2	x	yes	yes
234	clear cell	G4	x	yes	yes
235	clear cell	G2	x	yes	yes
247	clear cell	G3	x	yes	yes
248	clear cell	G2	x	yes	yes
256	unclassified	n/a	x	x	yes
263	clear cell	G2	x	yes	yes
265	clear cell	G2	x	x	yes
269	clear cell	G3	x	yes	yes
288	clear cell	G3	x	yes	yes
289	clear cell	G3	yes	x	x
290	clear cell	G3	yes	yes	yes
291	clear cell	G1	yes	x	x
292	clear cell	G2	yes	x	yes
293	clear cell	G3	x	yes	yes
294	papillary	G3	yes	x	x
295	clear cell	G1	yes	yes	yes
296	clear cell	G1	yes	yes	yes
297	unclassified	n/a	yes	yes	yes
298	clear cell	G3	yes	x	yes
299	clear cell	G3	yes	yes	yes
300	acquired cystic kidney disease associated renal cell carcinoma	G3	yes	x	x
301	clear cell	G2	x	yes	yes
302	clear cell	G2	yes	x	yes
303	papillary	G3	yes	yes	yes
304	clear cell	G3	yes	x	x
305	clear cell	G2	yes	x	x
306	clear cell	G2	yes	yes	yes
307	clear cell	G3	yes	x	yes
308	chromophobe	n/a	yes	yes	yes
309	clear cell	G4	yes	yes	yes
310	clear cell	G3	x	yes	yes
311	clear cell	G3	yes	yes	yes
312	oncocytoma	n/a	yes	x	x
313	clear cell	G3	yes	x	x
314	clear cell	G2	yes	x	yes
315	clear cell	G2	yes	yes	yes
317	clear cell	G2	yes	x	yes
318	clear cell	G2	yes	x	yes
320	unclassified	G3	yes	x	yes

### Sheet: Lipids
Patient ID	Histology	Histological grade	Plasma	KIF	TIF
170	clear cell	G3	x	1	1
208	chromophobe	n/a	x	1	1
212	papillary	G2	x	1	1
213	clear cell	G4	x	1	1
216	onocytoma	n/a	x	1	1
217	unclassified	G1	x	1	1
218	clear cell	G3	x	x	1
219	clear cell	G1	x	1	1
226	papillary	G2	x	1	1
227	clear cell	G3	x	1	1
228	clear cell	G2	x	1	1
233			x	1	1
234	clear cell	G4	x	1	1
247	clear cell	G3	x	1	1
248	clear cell	G2	x	1	1
263	clear cell	G2	x	1	x
265	clear cell	G2	x	x	1
290	clear cell	G3	1	1	x
292	clear cell	G2	1	x	1
295	clear cell	G1	1	1	1
296	clear cell	G1	1	1	1
297	unclassified	n/a	1	x	1
298	clear cell	G3	1	x	1
299	clear cell	G3	1	1	1
301	clear cell	G2	x	1	1
302	clear cell	G2	1	x	1
303	papillary	G3	1	x	1
306	clear cell	G2	1	1	1
307	clear cell	G3	1	x	x
308	chromophobe	n/a	x	1	x
309	clear cell	G4	1	1	1
310	clear cell	G3	x	1	1
311	clear cell	G3	1	x	1
314	clear cell	G2	1	x	1
315	clear cell	G2	1	1	1
317	clear cell	G2	1	x	1
318	clear cell	G2	1	x	1
320	unclassified	G3	1	x	1
